# SeqVerify: An accessible analysis tool for cell line genomic integrity, contamination, and gene editing outcomes

**DOI:** 10.1101/2023.09.27.559766

**Authors:** Merrick Pierson Smela, Valerio Pepe, George M. Church

**Affiliations:** Wyss Institute at Harvard University, Cambridge, Massachusetts, United States of America; Department of Genetics, Harvard Medical School, Harvard University, Cambridge, Massachusetts, United States of America

**Author notes:** Equal contributions (Merrick Pierson Smela, Valerio Pepe).

**Keywords:** Stem cell, Pluripotent stem cell, Whole genome sequencing, microbial contamination, aneuploidy, genome editing, single nucleotide polymorphisms, software, quality control, SeqVerify

## Abstract

Over the last decade, advances in genome editing and pluripotent stem cell (PSC) culture have let researchers generate edited PSC lines to study a wide variety of biological questions. However, abnormalities in cell lines such as aneuploidy, on-target and off-target editing errors, and microbial contamination can arise during PSC culture or due to undesired editing outcomes. Any of these abnormalities can invalidate experiments, so detecting them is crucial. The ongoing decline of next-generation sequencing prices has made whole genome sequencing (WGS) an effective quality control option, since WGS can detect any abnormality involving changes to DNA sequences or presence of unwanted sequences. However, this approach has suffered from a lack of easily usable data analysis software. Here, we present SeqVerify, a computational pipeline designed to take raw WGS data and a list of intended edits, and verify that the edits are present and that there are no abnormalities. We anticipate that SeqVerify will be a useful tool for researchers generating edited PSCs, and more broadly, for cell line quality control in general.
