## Supplementary File 2: KRAKEN reports for "SeqVerify: An accessible analysis tool for cell line genomic integrity, contamination, and gene editing outcomes": classified_seqs_F3.kreport.txt

71.88	24452	24452	U	0	unclassified
28.12	9564	1	R	1	root
28.10	9559	15	R1	131567	cellular organisms
26.95	9168	1	D	2759	Eukaryota
26.88	9143	1	D1	33154	Opisthokonta
26.82	9124	0	K	33208	Metazoa
26.82	9124	0	K1	6072	Eumetazoa
26.82	9124	0	K2	33213	Bilateria
26.82	9124	0	K3	33511	Deuterostomia
26.82	9124	0	P	7711	Chordata
26.82	9124	0	P1	89593	Craniata
26.82	9124	0	P2	7742	Vertebrata
26.82	9124	0	P3	7776	Gnathostomata
26.82	9124	0	P4	117570	Teleostomi
26.82	9124	0	P5	117571	Euteleostomi
26.82	9124	0	P6	8287	Sarcopterygii
26.82	9124	0	P7	1338369	Dipnotetrapodomorpha
26.82	9124	0	P8	32523	Tetrapoda
26.82	9124	0	P9	32524	Amniota
26.82	9124	0	C	40674	Mammalia
26.82	9124	0	C1	32525	Theria
26.82	9124	0	C2	9347	Eutheria
26.82	9124	0	C3	1437010	Boreoeutheria
26.82	9124	0	C4	314146	Euarchontoglires
26.82	9124	0	O	9443	Primates
26.82	9124	0	O1	376913	Haplorrhini
26.82	9124	0	O2	314293	Simiiformes
26.82	9124	0	O3	9526	Catarrhini
26.82	9124	0	O4	314295	Hominoidea
26.82	9124	0	F	9604	Hominidae
26.82	9124	0	F1	207598	Homininae
26.82	9124	0	G	9605	Homo
26.82	9124	9124	S	9606	Homo sapiens
0.05	18	0	K	4751	Fungi
0.05	18	0	K1	451864	Dikarya
0.05	16	0	P	4890	Ascomycota
0.05	16	0	P1	716545	saccharomyceta
0.03	10	0	P2	147538	Pezizomycotina
0.03	10	0	P3	716546	leotiomyceta
0.03	9	0	P4	715989	sordariomyceta
0.02	6	0	C	147550	Sordariomycetes
0.02	6	0	C1	222543	Hypocreomycetidae
0.01	5	0	O	5125	Hypocreales
0.01	3	0	F	110618	Nectriaceae
0.01	3	0	G	5506	Fusarium
0.00	1	0	G1	171627	Fusarium fujikuroi species complex
0.00	1	0	S	5127	Fusarium fujikuroi
0.00	1	1	S1	1279085	Fusarium fujikuroi IMI 58289
0.00	1	0	G1	232080	Fusarium solani species complex
0.00	1	1	S	195108	Fusarium falciforme
0.00	1	0	G1	569360	Fusarium sambucinum species complex
0.00	1	0	S	101028	Fusarium pseudograminearum
0.00	1	1	S1	1028729	Fusarium pseudograminearum CS3096
0.01	2	0	F	474942	Ophiocordycipitaceae
0.00	1	0	G	98402	Drechmeria
0.00	1	1	S	98403	Drechmeria coniospora
0.00	1	0	G	1052105	Purpureocillium
0.00	1	1	S	2060973	Purpureocillium takamizusanense
0.00	1	0	O	1028384	Glomerellales
0.00	1	0	F	681950	Glomerellaceae
0.00	1	0	G	5455	Colletotrichum
0.00	1	0	G1	2707335	Colletotrichum acutatum species complex
0.00	1	1	S	145971	Colletotrichum lupini
0.01	3	0	C	147548	Leotiomycetes
0.01	3	0	O	5178	Helotiales
0.01	3	0	F	28983	Sclerotiniaceae
0.01	3	0	G	33196	Botrytis
0.01	3	0	S	40559	Botrytis cinerea
0.01	3	3	S1	332648	Botrytis cinerea B05.10
0.00	1	0	C	147545	Eurotiomycetes
0.00	1	0	C1	451871	Eurotiomycetidae
0.00	1	0	O	5042	Eurotiales
0.00	1	0	F	1131492	Aspergillaceae
0.00	1	0	G	5052	Aspergillus
0.00	1	1	S	1069201	Aspergillus luchuensis
0.02	6	0	P2	147537	Saccharomycotina
0.02	6	0	C	4891	Saccharomycetes
0.02	6	0	O	4892	Saccharomycetales
0.01	3	0	F	1156497	Pichiaceae
0.01	2	0	G	4919	Pichia
0.01	2	2	S	4909	Pichia kudriavzevii
0.00	1	0	G	13366	Brettanomyces
0.00	1	1	S	5007	Brettanomyces bruxellensis
0.00	1	0	F	4893	Saccharomycetaceae
0.00	1	0	G	71245	Kazachstania
0.00	1	0	S	432096	Kazachstania africana
0.00	1	1	S1	1071382	Kazachstania africana CBS 2517
0.00	1	0	F	34365	Saccharomycodaceae
0.00	1	0	G	36034	Saccharomycodes
0.00	1	1	S	36035	Saccharomycodes ludwigii
0.00	1	0	O1	2916678	CUG-Ser1 clade
0.00	1	0	F	766764	Debaryomycetaceae
0.00	1	0	G	4958	Debaryomyces
0.00	1	0	S	4959	Debaryomyces hansenii
0.00	1	1	S1	284592	Debaryomyces hansenii CBS767
0.01	2	0	P	5204	Basidiomycota
0.01	2	0	P1	5302	Agaricomycotina
0.00	1	0	C	155616	Tremellomycetes
0.00	1	0	O	5234	Tremellales
0.00	1	0	F	1884633	Cryptococcaceae
0.00	1	0	G	5206	Cryptococcus
0.00	1	0	G1	1897064	Cryptococcus neoformans species complex
0.00	1	0	S	5207	Cryptococcus neoformans
0.00	1	0	S1	178876	Cryptococcus neoformans var. grubii
0.00	1	1	S2	235443	Cryptococcus neoformans var. grubii H99
0.00	1	0	C	155619	Agaricomycetes
0.00	1	0	C1	452333	Agaricomycetidae
0.00	1	0	O	5338	Agaricales
0.00	1	0	O1	2982305	Agaricineae
0.00	1	0	F	40562	Strophariaceae
0.00	1	0	G	71950	Psilocybe
0.00	1	1	S	181762	Psilocybe cubensis
0.05	18	0	D1	2698737	Sar
0.05	17	0	D2	33630	Alveolata
0.05	17	0	P	5794	Apicomplexa
0.04	15	0	C	422676	Aconoidasida
0.04	14	0	O	5819	Haemosporida
0.04	14	0	F	1639119	Plasmodiidae
0.04	14	0	G	5820	Plasmodium
0.02	6	0	G1	418101	Plasmodium (Vinckeia)
0.01	3	0	S	5860	Plasmodium vinckei
0.01	3	3	S1	54757	Plasmodium vinckei vinckei
0.01	2	2	S	5861	Plasmodium yoelii
0.00	1	0	S	5821	Plasmodium berghei
0.00	1	1	S1	5823	Plasmodium berghei ANKA
0.01	4	3	G1	418107	Plasmodium (Laverania)
0.00	1	0	S	5833	Plasmodium falciparum
0.00	1	1	S1	36329	Plasmodium falciparum 3D7
0.01	2	0	G1	418103	Plasmodium (Plasmodium)
0.01	2	2	S	5858	Plasmodium malariae
0.00	1	1	S	208452	Plasmodium coatneyi
0.00	1	0	G1	418104	Plasmodium (Haemamoeba)
0.00	1	1	S	85471	Plasmodium relictum
0.00	1	0	O	5863	Piroplasmida
0.00	1	0	F	27994	Theileriidae
0.00	1	0	G	5873	Theileria
0.00	1	0	S	5875	Theileria parva
0.00	1	1	S1	333668	Theileria parva strain Muguga
0.01	2	0	C	1280412	Conoidasida
0.01	2	0	C1	5796	Coccidia
0.01	2	0	O	75739	Eucoccidiorida
0.01	2	0	O1	423054	Eimeriorina
0.01	2	0	F	5809	Sarcocystidae
0.00	1	0	G	5810	Toxoplasma
0.00	1	0	S	5811	Toxoplasma gondii
0.00	1	1	S1	508771	Toxoplasma gondii ME49
0.00	1	0	G	29175	Neospora
0.00	1	0	S	29176	Neospora caninum
0.00	1	1	S1	572307	Neospora caninum Liverpool
0.00	1	0	D2	33634	Stramenopiles
0.00	1	0	D3	2696291	Ochrophyta
0.00	1	0	P	2836	Bacillariophyta
0.00	1	0	C	33836	Coscinodiscophyceae
0.00	1	0	C1	33846	Thalassiosirophycidae
0.00	1	0	O	33847	Thalassiosirales
0.00	1	0	F	29202	Thalassiosiraceae
0.00	1	0	G	35127	Thalassiosira
0.00	1	0	S	35128	Thalassiosira pseudonana
0.00	1	1	S1	296543	Thalassiosira pseudonana CCMP1335
0.01	3	0	D1	2611341	Metamonada
0.01	3	0	P	5719	Parabasalia
0.01	3	0	O	37104	Trichomonadida
0.01	3	0	F	181550	Trichomonadidae
0.01	3	0	G	5721	Trichomonas
0.01	3	0	S	5722	Trichomonas vaginalis
0.01	3	3	S1	412133	Trichomonas vaginalis G3
0.01	2	0	D1	554915	Amoebozoa
0.01	2	0	P	2605435	Evosea
0.01	2	0	C	142796	Eumycetozoa
0.01	2	0	C1	33083	Dictyostelia
0.01	2	0	O	2058949	Dictyosteliales
0.01	2	0	F	2058185	Dictyosteliaceae
0.01	2	0	G	5782	Dictyostelium
0.01	2	0	S	44689	Dictyostelium discoideum
0.01	2	2	S1	352472	Dictyostelium discoideum AX4
0.00	1	0	D1	2611352	Discoba
0.00	1	0	P	33682	Euglenozoa
0.00	1	0	C	5653	Kinetoplastea
0.00	1	0	C1	2704647	Metakinetoplastina
0.00	1	0	O	2704949	Trypanosomatida
0.00	1	0	F	5654	Trypanosomatidae
0.00	1	0	G	5690	Trypanosoma
0.00	1	0	G1	39700	Trypanozoon
0.00	1	0	S	5691	Trypanosoma brucei
0.00	1	0	S1	5702	Trypanosoma brucei brucei
0.00	1	1	S2	185431	Trypanosoma brucei brucei TREU927
1.08	368	2	D	2	Bacteria
0.45	154	1	D1	1783272	Terrabacteria group
0.32	109	0	P	1239	Bacillota
0.21	71	0	C	91061	Bacilli
0.16	56	0	O	1385	Bacillales
0.11	38	2	F	186817	Bacillaceae
0.04	15	1	G	150247	Anoxybacillus
0.04	14	12	S	33934	Anoxybacillus flavithermus
0.01	2	2	S1	491915	Anoxybacillus flavithermus WK1
0.02	6	1	G	1386	Bacillus
0.01	3	1	G1	86661	Bacillus cereus group
0.00	1	1	S	1396	Bacillus cereus
0.00	1	1	S	1428	Bacillus thuringiensis
0.00	1	0	G1	185979	unclassified Bacillus (in: firmicutes)
0.00	1	1	S	1071080	Bacillus sp. SB49
0.00	1	1	S	1547283	Bacillus weihaiensis
0.01	3	0	G	400634	Lysinibacillus
0.01	2	2	S	1145276	Lysinibacillus varians
0.00	1	0	G1	2636778	unclassified Lysinibacillus
0.00	1	1	S	2972483	Lysinibacillus sp. OF-1
0.01	2	1	G	129337	Geobacillus
0.00	1	0	G1	2642459	unclassified Geobacillus
0.00	1	1	S	1963025	Geobacillus sp. 46C-IIa
0.00	1	0	G	2675230	Cytobacillus
0.00	1	1	S	859144	Cytobacillus gottheilii
0.00	1	0	G	84406	Virgibacillus
0.00	1	1	S	1482	Virgibacillus halodenitrificans
0.00	1	0	G	2675229	Peribacillus
0.00	1	1	S	264697	Peribacillus muralis
0.00	1	0	G	2837511	Sutcliffiella
0.00	1	1	S	79883	Sutcliffiella horikoshii
0.00	1	0	G	2675234	Alkalihalobacillus
0.00	1	0	G1	2675276	unclassified Alkalihalobacillus
0.00	1	1	S	3025676	Alkalihalobacillus sp. DSM 23008
0.00	1	0	G	1434042	Salisediminibacterium
0.00	1	0	S	85683	Salisediminibacterium selenitireducens
0.00	1	1	S1	439292	[Bacillus] selenitireducens MLS10
0.00	1	0	G	1329200	Fictibacillus
0.00	1	1	S	255247	Fictibacillus arsenicus
0.00	1	0	G	1221880	Psychrobacillus
0.00	1	0	G1	2636677	unclassified Psychrobacillus
0.00	1	1	S	2303505	Psychrobacillus sp. AK 1817
0.00	1	0	G	2817139	Weizmannia
0.00	1	1	S	1398	Weizmannia coagulans
0.00	1	0	G	2800373	Priestia
0.00	1	1	S	1404	Priestia megaterium
0.02	7	0	F	90964	Staphylococcaceae
0.02	6	1	G	1279	Staphylococcus
0.00	1	1	S	1280	Staphylococcus aureus
0.00	1	0	G1	91994	unclassified Staphylococcus
0.00	1	1	S	2799680	Staphylococcus sp. 11-B-312
0.00	1	1	S	170573	Staphylococcus pettenkoferi
0.00	1	1	S	1293	Staphylococcus gallinarum
0.00	1	1	S	29382	Staphylococcus cohnii
0.00	1	0	G	2803850	Mammaliicoccus
0.00	1	1	S	1296	Mammaliicoccus sciuri
0.02	6	0	F	186822	Paenibacillaceae
0.01	3	0	G	44249	Paenibacillus
0.01	3	0	G1	185978	unclassified Paenibacillus
0.00	1	1	S	2777983	Paenibacillus sp. JNUCC-31
0.00	1	1	S	1695218	Paenibacillus sp. 32O-W
0.00	1	1	S	2823904	Paenibacillus sp. S02
0.01	2	1	G	55080	Brevibacillus
0.00	1	1	S	1393	Brevibacillus brevis
0.00	1	0	G	76632	Thermobacillus
0.00	1	0	S	377615	Thermobacillus composti
0.00	1	1	S1	717605	Thermobacillus composti KWC4
0.01	2	0	F	186818	Planococcaceae
0.00	1	0	G	1372	Planococcus
0.00	1	0	S	161360	Planococcus antarcticus
0.00	1	1	S1	1185653	Planococcus antarcticus DSM 14505
0.00	1	0	G	1649	Kurthia
0.00	1	0	G1	2644826	unclassified Kurthia
0.00	1	1	S	1750719	Kurthia sp. 11kri321
0.01	2	0	O1	539002	Bacillales incertae sedis
0.00	1	0	O2	539738	Bacillales Family XI. Incertae Sedis
0.00	1	0	G	1378	Gemella
0.00	1	1	S	29391	Gemella morbillorum
0.00	1	0	O2	539742	Bacillales Family XII. Incertae Sedis
0.00	1	0	G	33986	Exiguobacterium
0.00	1	1	S	340146	Exiguobacterium mexicanum
0.00	1	0	F	186821	Sporolactobacillaceae
0.00	1	0	G	2077	Sporolactobacillus
0.00	1	1	S	269673	Sporolactobacillus terrae
0.04	15	0	O	186826	Lactobacillales
0.03	9	0	F	1300	Streptococcaceae
0.02	8	0	G	1301	Streptococcus
0.01	3	0	G1	2608887	unclassified Streptococcus
0.01	3	3	S	2759692	Streptococcus sp. Marseille-Q3533
0.01	2	1	S	28037	Streptococcus mitis
0.00	1	1	S1	365659	Streptococcus mitis B6
0.00	1	1	S	1304	Streptococcus salivarius
0.00	1	1	S	1307	Streptococcus suis
0.00	1	0	G1	671232	Streptococcus anginosus group
0.00	1	1	S	1338	Streptococcus intermedius
0.00	1	0	G	1357	Lactococcus
0.00	1	1	S	2592653	Lactococcus protaetiae
0.01	4	0	F	33958	Lactobacillaceae
0.01	2	0	G	2742598	Limosilactobacillus
0.00	1	1	S	1598	Limosilactobacillus reuteri
0.00	1	1	S	97478	Limosilactobacillus mucosae
0.00	1	0	G	2767885	Latilactobacillus
0.00	1	1	S	28038	Latilactobacillus curvatus
0.00	1	1	G	1243	Leuconostoc
0.01	2	0	F	81852	Enterococcaceae
0.01	2	0	G	1350	Enterococcus
0.00	1	0	G1	2608891	unclassified Enterococcus
0.00	1	1	S	2057791	Enterococcus sp. CR-Ec1
0.00	1	1	S	1351	Enterococcus faecalis
0.09	32	0	C	186801	Clostridia
0.09	30	0	O	186802	Eubacteriales
0.05	16	0	F	31979	Clostridiaceae
0.04	13	1	G	1485	Clostridium
0.01	3	0	G1	2614128	unclassified Clostridium
0.00	1	1	S	2930219	Clostridium sp. BJN0001
0.00	1	1	S	2843318	Clostridium sp. CF011
0.00	1	1	S	1970093	Clostridium sp. 001
0.01	2	2	S	1502	Clostridium perfringens
0.00	1	1	S	36839	Clostridium felsineum
0.00	1	1	S	394958	Clostridium taeniosporum
0.00	1	1	S	169679	Clostridium saccharobutylicum
0.00	1	1	S	36745	Clostridium saccharoperbutylacetonicum
0.00	1	1	S	1513	Clostridium tetani
0.00	1	1	S	1509	Clostridium sporogenes
0.00	1	1	S	1497	Clostridium formicaceticum
0.00	1	0	G	114627	Alkaliphilus
0.00	1	0	S	461876	Alkaliphilus oremlandii
0.00	1	1	S1	350688	Alkaliphilus oremlandii OhILAs
0.00	1	0	G	1434026	Oceanirhabdus
0.00	1	0	G1	2675010	unclassified Oceanirhabdus
0.00	1	1	S	2999116	Oceanirhabdus sp. W0125-5
0.00	1	0	G	1849822	Paraclostridium
0.00	1	1	S	1490	Paraclostridium bifermentans
0.01	5	0	F	186803	Lachnospiraceae
0.01	2	0	G	1164882	Lachnoanaerobaculum
0.01	2	2	S	617123	Lachnoanaerobaculum umeaense
0.00	1	0	G	207244	Anaerostipes
0.00	1	1	S	649756	Anaerostipes hadrus
0.00	1	0	G	2719231	Lacrimispora
0.00	1	0	S	29370	Lacrimispora sphenoides
0.00	1	1	S1	1297793	[Clostridium] sphenoides JCM 1415
0.00	1	0	G	830	Butyrivibrio
0.00	1	1	S	831	Butyrivibrio fibrisolvens
0.01	4	0	F	216572	Oscillospiraceae
0.01	2	0	G	2304691	Thermoclostridium
0.01	2	0	S	1510	Thermoclostridium stercorarium
0.01	2	0	S1	160385	Thermoclostridium stercorarium subsp. leptospartum
0.01	2	2	S2	1346611	Thermoclostridium stercorarium subsp. leptospartum DSM 9219
0.00	1	1	G	35829	Acetivibrio
0.00	1	0	G	1263	Ruminococcus
0.00	1	1	G1	2608920	unclassified Ruminococcus
0.01	2	0	F	186804	Peptostreptococcaceae
0.00	1	0	G	1505652	Terrisporobacter
0.00	1	1	S	2813371	Terrisporobacter hibernicus
0.00	1	0	G	1870884	Clostridioides
0.00	1	0	G1	2635829	unclassified Clostridioides
0.00	1	1	S	2770780	Clostridioides sp. ES-S-0054-01
0.00	1	0	F	68298	Syntrophomonadaceae
0.00	1	0	G	2293313	Candidatus Syntrophocurvum
0.00	1	1	S	2293317	Candidatus Syntrophocurvum alkaliphilum
0.00	1	0	F	186807	Peptococcaceae
0.00	1	0	G	2282742	Desulfofarcimen
0.00	1	0	S	58138	Desulfofarcimen acetoxidans
0.00	1	1	S1	485916	Desulfofarcimen acetoxidans DSM 771
0.00	1	0	O1	538999	Eubacteriales incertae sedis
0.00	1	0	F	543314	Eubacteriales Family XIII. Incertae Sedis
0.00	1	0	G	86331	Mogibacterium
0.00	1	1	S	114527	Mogibacterium diversum
0.00	1	0	O	53433	Halanaerobiales
0.00	1	0	F	53434	Halobacteroidaceae
0.00	1	0	G	42417	Halobacteroides
0.00	1	0	S	42422	Halobacteroides halobius
0.00	1	1	S1	748449	Halobacteroides halobius DSM 5150
0.00	1	0	O	68295	Thermoanaerobacterales
0.00	1	0	F	2748673	Zhaonellaceae
0.00	1	0	G	2748674	Zhaonella
0.00	1	1	S	2528593	Zhaonella formicivorans
0.01	3	0	C	526524	Erysipelotrichia
0.01	3	0	O	526525	Erysipelotrichales
0.01	2	0	F	2810281	Turicibacteraceae
0.01	2	1	G	191303	Turicibacter
0.00	1	0	G1	2638206	unclassified Turicibacter
0.00	1	1	S	2806443	Turicibacter sp. TJ11
0.00	1	0	F	128827	Erysipelotrichaceae
0.00	1	0	G	2678885	Faecalibacillus
0.00	1	1	S	1982626	Faecalibacillus intestinalis
0.01	3	0	C	1737404	Tissierellia
0.01	3	0	O	1737405	Tissierellales
0.00	1	0	F	1570339	Peptoniphilaceae
0.00	1	0	G	2126548	Miniphocaeibacter
0.00	1	1	S	2931922	Miniphocaeibacter halophilus
0.00	1	0	F	2848916	Thermohalobacteraceae
0.00	1	0	G	171003	Caloranaerobacter
0.00	1	1	S	116090	Caloranaerobacter azorensis
0.00	1	0	F	2992717	Acidilutibacteraceae
0.00	1	0	G	2992720	Acidilutibacter
0.00	1	1	S	2507161	Acidilutibacter cellobiosedens
0.08	28	0	P	201174	Actinomycetota
0.08	28	1	C	1760	Actinomycetes
0.02	8	0	O	85011	Kitasatosporales
0.02	8	0	F	2062	Streptomycetaceae
0.02	7	1	G	1883	Streptomyces
0.01	2	0	G1	2593676	unclassified Streptomyces
0.00	1	1	S	2750011	Streptomyces sp. Rer75
0.00	1	1	S	1938841	Streptomyces sp. 2323.1
0.00	1	1	S	1971	Streptomyces noursei
0.00	1	1	S	54571	Streptomyces venezuelae
0.00	1	1	S	73044	Streptomyces seoulensis
0.00	1	1	S	1927	Streptomyces rimosus
0.00	1	0	G	228398	Streptacidiphilus
0.00	1	0	G1	2643834	unclassified Streptacidiphilus
0.00	1	1	S	2705012	Streptacidiphilus sp. PB12-B1b
0.02	7	0	O	85007	Mycobacteriales
0.01	3	0	F	85025	Nocardiaceae
0.01	2	0	G	1817	Nocardia
0.00	1	1	S	1824	Nocardia asteroides
0.00	1	1	S	455432	Nocardia terpenica
0.00	1	0	G	1827	Rhodococcus
0.00	1	1	S	37919	Rhodococcus opacus
0.01	2	0	F	1762	Mycobacteriaceae
0.01	2	1	G	1866885	Mycolicibacterium
0.00	1	1	S	758802	Mycolicibacterium litorale
0.00	1	0	F	1653	Corynebacteriaceae
0.00	1	0	G	1716	Corynebacterium
0.00	1	1	S	2684405	Corynebacterium poyangense
0.00	1	0	F	85026	Gordoniaceae
0.00	1	0	G	2053	Gordonia
0.00	1	1	S	36822	Gordonia rubripertincta
0.01	4	0	O	85006	Micrococcales
0.01	2	0	F	85023	Microbacteriaceae
0.00	1	0	G	2034	Curtobacterium
0.00	1	0	S	2035	Curtobacterium flaccumfaciens
0.00	1	1	S1	138532	Curtobacterium flaccumfaciens pv. flaccumfaciens
0.00	1	0	G	55968	Leucobacter
0.00	1	1	S	2714933	Leucobacter coleopterorum
0.00	1	0	F	85020	Dermabacteraceae
0.00	1	0	G	43668	Brachybacterium
0.00	1	1	S	1652028	Brachybacterium huguangmaarense
0.00	1	0	F	1268	Micrococcaceae
0.00	1	0	G	1663	Arthrobacter
0.00	1	0	G1	235627	unclassified Arthrobacter
0.00	1	1	S	1704044	Arthrobacter sp. ERGS1:01
0.01	3	0	O	85008	Micromonosporales
0.01	3	0	F	28056	Micromonosporaceae
0.01	2	0	G	1865	Actinoplanes
0.00	1	0	S	1866	Actinoplanes missouriensis
0.00	1	1	S1	512565	Actinoplanes missouriensis 431
0.00	1	1	S	113562	Actinoplanes derwentensis
0.00	1	0	G	56433	Couchioplanes
0.00	1	1	S	56438	Couchioplanes caeruleus
0.01	3	0	O	85012	Streptosporangiales
0.00	1	0	F	2004	Streptosporangiaceae
0.00	1	0	G	2000	Streptosporangium
0.00	1	0	G1	2632669	unclassified Streptosporangium
0.00	1	1	S	2202249	Streptosporangium sp. 'caverna'
0.00	1	0	F	2012	Thermomonosporaceae
0.00	1	0	G	1988	Actinomadura
0.00	1	0	G1	2626254	unclassified Actinomadura
0.00	1	1	S	2591108	Actinomadura sp. WMMA1423
0.00	1	0	F	83676	Nocardiopsaceae
0.00	1	0	G	104204	Streptomonospora
0.00	1	1	S	1323731	Streptomonospora nanhaiensis
0.00	1	0	O	85009	Propionibacteriales
0.00	1	0	F	85015	Nocardioidaceae
0.00	1	0	G	1839	Nocardioides
0.00	1	0	G1	2615069	unclassified Nocardioides
0.00	1	1	S	2582905	Nocardioides sp. S-1144
0.00	1	0	O	85010	Pseudonocardiales
0.00	1	0	F	2070	Pseudonocardiaceae
0.00	1	0	G	1813	Amycolatopsis
0.00	1	1	S	2842453	Amycolatopsis aidingensis
0.03	11	0	D2	1798711	Cyanobacteriota/Melainabacteria group
0.03	11	0	P	1117	Cyanobacteriota
0.03	11	0	C	3028117	Cyanophyceae
0.02	6	1	O	1161	Nostocales
0.01	2	0	F	119859	Tolypothrichaceae
0.01	2	0	G	111782	Tolypothrix
0.01	2	1	G1	2649714	unclassified Tolypothrix
0.00	1	1	S	2099387	Tolypothrix sp. PCC 7910
0.01	2	0	F	2661849	Calotrichaceae
0.01	2	0	G	1186	Calothrix
0.01	2	0	G1	2619626	unclassified Calothrix
0.00	1	1	S	1170562	Calothrix sp. PCC 6303
0.00	1	1	S	1337936	Calothrix sp. 336/3
0.00	1	0	F	1162	Nostocaceae
0.00	1	0	G	1177	Nostoc
0.00	1	0	G1	2593658	unclassified Nostoc
0.00	1	1	S	103690	Nostoc sp. PCC 7120 = FACHB-418
0.01	3	0	O	1890424	Synechococcales
0.01	2	0	F	1890426	Synechococcaceae
0.01	2	0	G	1129	Synechococcus
0.01	2	0	G1	2626047	unclassified Synechococcus
0.00	1	1	S	1050624	Synechococcus sp. A15-127
0.00	1	1	S	232348	Synechococcus sp. CB0101
0.00	1	0	F	1890429	Acaryochloridaceae
0.00	1	0	G	155977	Acaryochloris
0.00	1	0	S	155978	Acaryochloris marina
0.00	1	1	S1	329726	Acaryochloris marina MBIC11017
0.01	2	0	C1	1301283	Oscillatoriophycideae
0.01	2	0	O	1118	Chroococcales
0.00	1	0	F	1890449	Microcystaceae
0.00	1	0	G	1125	Microcystis
0.00	1	1	S	1126	Microcystis aeruginosa
0.00	1	0	F	2815910	Geminocystaceae
0.00	1	0	G	102234	Cyanobacterium
0.00	1	0	S	379064	Cyanobacterium aponinum
0.00	1	1	S1	755178	Cyanobacterium aponinum PCC 10605
0.01	5	0	P	544448	Mycoplasmatota
0.01	4	0	C	31969	Mollicutes
0.01	3	0	O	186328	Entomoplasmatales
0.01	3	0	F	33925	Entomoplasmataceae
0.01	3	0	G	46239	Mesoplasma
0.01	2	2	S	2151	Mesoplasma florum
0.00	1	1	S	219745	Mesoplasma tabanidae
0.00	1	0	O	2085	Mycoplasmatales
0.00	1	0	F	2092	Mycoplasmataceae
0.00	1	0	G	2093	Mycoplasma
0.00	1	0	G1	656088	Mycoplasma mycoides group
0.00	1	1	S	2102	Mycoplasma mycoides
0.00	1	0	O	2790996	Mycoplasmoidales
0.00	1	0	F	2790998	Mycoplasmoidaceae
0.00	1	0	G	2791001	Malacoplasma
0.00	1	0	S	28227	Malacoplasma penetrans
0.00	1	1	S1	272633	Malacoplasma penetrans HF-2
0.34	114	1	P	1224	Pseudomonadota
0.19	66	1	C	1236	Gammaproteobacteria
0.05	16	0	O	72274	Pseudomonadales
0.04	15	0	F	135621	Pseudomonadaceae
0.04	14	4	G	286	Pseudomonas
0.01	3	1	G1	196821	unclassified Pseudomonas
0.00	1	1	S	2908006	Pseudomonas sp. T1-3-2
0.00	1	1	S	2895480	Pseudomonas sp. B21-028
0.01	2	0	G1	136842	Pseudomonas chlororaphis group
0.01	2	1	S	587753	Pseudomonas chlororaphis
0.00	1	1	S1	86192	Pseudomonas chlororaphis subsp. aurantiaca
0.00	1	1	S	163011	Pseudomonas lini
0.00	1	1	S	319939	Pseudomonas otitidis
0.00	1	0	G1	136849	Pseudomonas syringae group
0.00	1	0	S	53409	Pseudomonas coronafaciens
0.00	1	0	S1	235277	Pseudomonas coronafaciens pv. oryzae
0.00	1	1	S2	563797	Pseudomonas coronafaciens pv. oryzae str. 1_6
0.00	1	0	G1	136845	Pseudomonas putida group
0.00	1	1	S	303	Pseudomonas putida
0.00	1	0	G1	136843	Pseudomonas fluorescens group
0.00	1	1	S	198620	Pseudomonas koreensis
0.00	1	0	G	2901189	Halopseudomonas
0.00	1	0	G1	2901190	unclassified Halopseudomonas
0.00	1	1	S	2918528	Halopseudomonas sp. RR6
0.00	1	0	F	2887365	Marinobacteraceae
0.00	1	0	G	2742	Marinobacter
0.00	1	0	G1	83889	unclassified Marinobacter
0.00	1	1	S	2304594	Marinobacter sp. Arc7-DN-1
0.04	12	0	O	91347	Enterobacterales
0.02	7	0	F	543	Enterobacteriaceae
0.01	2	0	G	561	Escherichia
0.01	2	2	S	562	Escherichia coli
0.00	1	0	G	547	Enterobacter
0.00	1	1	G1	2608935	unclassified Enterobacter
0.00	1	0	F1	2890311	Klebsiella/Raoultella group
0.00	1	0	G	570	Klebsiella
0.00	1	1	S	1463165	Klebsiella quasipneumoniae
0.00	1	0	G	1177214	Candidatus Profftia
0.00	1	1	S	1987921	Candidatus Profftia lariciata
0.00	1	0	F1	191675	Enterobacteriaceae incertae sedis
0.00	1	0	F2	84563	ant, tsetse, mealybug, aphid, etc. endosymbionts
0.00	1	0	F3	84564	ant endosymbionts
0.00	1	0	G	203804	Candidatus Blochmannia
0.00	1	1	S	251540	Candidatus Blochmannia vicinus
0.00	1	0	G	544	Citrobacter
0.00	1	0	G1	1344959	Citrobacter freundii complex
0.00	1	1	S	67827	Citrobacter werkmanii
0.01	2	0	F	1903411	Yersiniaceae
0.01	2	0	G	613	Serratia
0.00	1	1	S	300181	Serratia ureilytica
0.00	1	1	S	61652	Serratia rubidaea
0.01	2	0	F	1903414	Morganellaceae
0.00	1	0	G	581	Morganella
0.00	1	1	S	582	Morganella morganii
0.00	1	0	G	583	Proteus
0.00	1	1	S	183417	Proteus hauseri
0.00	1	0	F	1903409	Erwiniaceae
0.00	1	0	G	551	Erwinia
0.00	1	1	S	1922217	Candidatus Erwinia haradaeae
0.03	10	0	O	2887326	Moraxellales
0.03	10	0	F	468	Moraxellaceae
0.02	8	3	G	469	Acinetobacter
0.01	2	2	S	1324350	Acinetobacter equi
0.00	1	1	S	28090	Acinetobacter lwoffii
0.00	1	1	S	1776742	Acinetobacter vivianii
0.00	1	0	G1	196816	unclassified Acinetobacter
0.00	1	1	S	2773709	Acinetobacter sp. ASP199
0.01	2	0	G	475	Moraxella
0.01	2	2	S	34062	Moraxella osloensis
0.02	8	0	O	135623	Vibrionales
0.02	8	0	F	641	Vibrionaceae
0.02	7	3	G	662	Vibrio
0.00	1	1	S	104609	Vibrio penaeicida
0.00	1	1	S	673372	Vibrio casei
0.00	1	0	G1	2614977	unclassified Vibrio
0.00	1	1	S	2819101	Vibrio sp. SCSIO 43136
0.00	1	1	S	413403	Vibrio rarus
0.00	1	0	G	657	Photobacterium
0.00	1	1	S	1935446	Photobacterium toruni
0.02	6	0	O	135614	Xanthomonadales
0.02	6	1	F	32033	Xanthomonadaceae
0.01	2	0	G	338	Xanthomonas
0.00	1	1	S	48664	Xanthomonas fragariae
0.00	1	1	S	339	Xanthomonas campestris
0.01	2	1	G	40323	Stenotrophomonas
0.00	1	0	G1	196198	unclassified Stenotrophomonas
0.00	1	1	S	2005046	Stenotrophomonas sp. WZN-1
0.00	1	1	G	83618	Pseudoxanthomonas
0.01	4	0	O	135622	Alteromonadales
0.01	2	0	F	267890	Shewanellaceae
0.01	2	1	G	22	Shewanella
0.00	1	0	G1	196818	unclassified Shewanella
0.00	1	1	S	2746932	Shewanella sp. MTB7
0.00	1	0	F	72275	Alteromonadaceae
0.00	1	0	F1	2903219	Alteromonas/Salinimonas group
0.00	1	0	G	226	Alteromonas
0.00	1	1	S	28108	Alteromonas macleodii
0.00	1	0	F	267889	Colwelliaceae
0.00	1	0	G	1518149	Thalassotalea
0.00	1	0	G1	2614972	unclassified Thalassotalea
0.00	1	1	S	2769490	Thalassotalea sp. LPB0316
0.01	3	0	O	135619	Oceanospirillales
0.01	3	0	F	28256	Halomonadaceae
0.01	2	1	G	2745	Halomonas
0.00	1	0	G1	2609666	unclassified Halomonas
0.00	1	1	S	999141	Halomonas sp. TD01
0.00	1	0	F1	114403	Zymobacter group
0.00	1	0	G	235572	Candidatus Portiera
0.00	1	1	S	91844	Candidatus Portiera aleyrodidarum
0.01	2	0	O	1706369	Cellvibrionales
0.00	1	0	F	1706371	Cellvibrionaceae
0.00	1	0	G	940550	Gilvimarinus
0.00	1	0	G1	2642066	unclassified Gilvimarinus
0.00	1	1	S	2956798	Gilvimarinus sp. DA14
0.00	1	0	F	1706373	Microbulbiferaceae
0.00	1	0	G	48073	Microbulbifer
0.00	1	1	S	48074	Microbulbifer hydrolyticus
0.00	1	0	O	72273	Thiotrichales
0.00	1	0	F	34064	Francisellaceae
0.00	1	0	G	262	Francisella
0.00	1	0	G1	2610885	unclassified Francisella
0.00	1	1	S	1547445	Francisella sp. FSC1006
0.00	1	0	O	135625	Pasteurellales
0.00	1	0	F	712	Pasteurellaceae
0.00	1	0	G	713	Actinobacillus
0.00	1	1	S	715	Actinobacillus pleuropneumoniae
0.00	1	0	O	135618	Methylococcales
0.00	1	0	F	403	Methylococcaceae
0.00	1	0	G	1295378	Methylogaea
0.00	1	1	S	1295382	Methylogaea oryzae
0.00	1	0	O	118969	Legionellales
0.00	1	0	F	444	Legionellaceae
0.00	1	0	G	445	Legionella
0.00	1	1	S	28082	Legionella anisa
0.09	30	1	C	28211	Alphaproteobacteria
0.03	10	0	O	356	Hyphomicrobiales
0.01	3	0	F	82115	Rhizobiaceae
0.01	2	0	F1	227290	Rhizobium/Agrobacterium group
0.01	2	0	G	379	Rhizobium
0.00	1	0	G1	2613769	unclassified Rhizobium
0.00	1	1	S	2775403	Rhizobium sp. TH2
0.00	1	0	S	384	Rhizobium leguminosarum
0.00	1	1	S1	387	Rhizobium leguminosarum bv. viciae
0.00	1	0	G	323620	Shinella
0.00	1	0	G1	2643062	unclassified Shinella
0.00	1	1	S	2715959	Shinella sp. PSBB067
0.01	2	0	F	41294	Nitrobacteraceae
0.01	2	1	G	374	Bradyrhizobium
0.00	1	0	G1	2631580	unclassified Bradyrhizobium
0.00	1	1	S	858422	Bradyrhizobium sp. CCBAU 051011
0.01	2	0	F	119045	Methylobacteriaceae
0.00	1	1	G	407	Methylobacterium
0.00	1	0	G	2282523	Methylorubrum
0.00	1	0	S	408	Methylorubrum extorquens
0.00	1	1	S1	272630	Methylorubrum extorquens AM1
0.01	2	0	F	772	Bartonellaceae
0.01	2	0	G	773	Bartonella
0.00	1	1	S	33046	Bartonella taylorii
0.00	1	1	G1	2645622	unclassified Bartonella
0.00	1	0	F	69277	Phyllobacteriaceae
0.00	1	0	G	68287	Mesorhizobium
0.00	1	0	G1	325217	unclassified Mesorhizobium
0.00	1	1	S	2654248	Mesorhizobium sp. INR15
0.02	7	0	O	204441	Rhodospirillales
0.01	2	0	F	433	Acetobacteraceae
0.00	1	0	G	3027666	Aristophania
0.00	1	1	S	2697033	Aristophania vespae
0.00	1	0	G	434	Acetobacter
0.00	1	1	S	431306	Acetobacter ghanensis
0.01	2	0	F	41295	Rhodospirillaceae
0.00	1	0	G	13134	Magnetospirillum
0.00	1	0	S	84159	Magnetospirillum magneticum
0.00	1	1	S1	342108	Magnetospirillum magneticum AMB-1
0.00	1	0	G	2705399	Hypericibacter
0.00	1	1	S	2602015	Hypericibacter terrae
0.00	1	0	F	597359	Kiloniellaceae
0.00	1	0	G	1647175	Aestuariispira
0.00	1	1	S	2775080	Aestuariispira ectoiniformans
0.00	1	0	F	2813951	Terasakiellaceae
0.00	1	0	G	196080	Terasakiella
0.00	1	0	G1	2614952	unclassified Terasakiella
0.00	1	1	S	2560057	Terasakiella sp. SH-1
0.00	1	0	F	2829815	Azospirillaceae
0.00	1	0	G	204447	Skermanella
0.00	1	1	S	1817965	Skermanella rosea
0.01	3	0	O	204457	Sphingomonadales
0.01	2	0	F	41297	Sphingomonadaceae
0.00	1	0	G	165695	Sphingobium
0.00	1	0	G1	2611147	unclassified Sphingobium
0.00	1	1	S	2072936	Sphingobium sp. SCG-1
0.00	1	0	G	13687	Sphingomonas
0.00	1	1	S	2599297	Sphingomonas suaedae
0.00	1	0	F	335929	Erythrobacteraceae
0.00	1	0	F1	2800788	Erythrobacter/Porphyrobacter group
0.00	1	0	G	1041	Erythrobacter
0.00	1	0	G1	2633097	unclassified Erythrobacter
0.00	1	1	S	1798193	Erythrobacter sp. HL-111
0.01	3	0	O	204455	Rhodobacterales
0.01	2	0	F	31989	Paracoccaceae
0.00	1	0	G	2831955	Pikeienuella
0.00	1	1	S	2748098	Pikeienuella piscinae
0.00	1	0	G	1653176	Cereibacter
0.00	1	0	S	1063	Cereibacter sphaeroides
0.00	1	1	S1	557760	Cereibacter sphaeroides KD131
0.00	1	0	F	2854170	Roseobacteraceae
0.00	1	0	G	302485	Phaeobacter
0.00	1	1	S	60890	Phaeobacter gallaeciensis
0.01	2	0	O	766	Rickettsiales
0.00	1	0	F	775	Rickettsiaceae
0.00	1	0	F1	33988	Rickettsieae
0.00	1	0	G	780	Rickettsia
0.00	1	0	G1	1129742	belli group
0.00	1	1	S	788	Rickettsia canadensis
0.00	1	0	F	942	Anaplasmataceae
0.00	1	0	G	943	Ehrlichia
0.00	1	0	G1	106178	canis group
0.00	1	1	S	779	Ehrlichia ruminantium
0.01	2	0	O	204458	Caulobacterales
0.01	2	0	F	76892	Caulobacteraceae
0.01	2	0	G	41275	Brevundimonas
0.01	2	2	S	293	Brevundimonas diminuta
0.00	1	0	O	510684	Sneathiellales
0.00	1	0	F	510685	Sneathiellaceae
0.00	1	0	G	510690	Sneathiella
0.00	1	1	S	2599305	Sneathiella aquimaris
0.00	1	0	O	2800060	Hyphomonadales
0.00	1	0	F	69657	Hyphomonadaceae
0.00	1	0	G	2723	Hirschia
0.00	1	0	S	2724	Hirschia baltica
0.00	1	1	S1	582402	Hirschia baltica ATCC 49814
0.05	17	0	C	28216	Betaproteobacteria
0.03	11	1	O	80840	Burkholderiales
0.02	6	0	F	119060	Burkholderiaceae
0.01	3	1	G	106589	Cupriavidus
0.01	2	2	S	119219	Cupriavidus metallidurans
0.00	1	0	G	93217	Pandoraea
0.00	1	0	G1	2624094	unclassified Pandoraea
0.00	1	1	S	2904129	Pandoraea sp. NE5
0.00	1	0	G	1822464	Paraburkholderia
0.00	1	0	S	75105	Paraburkholderia caribensis
0.00	1	1	S1	1323664	Paraburkholderia caribensis MBA4
0.00	1	0	G	1827195	Caballeronia
0.00	1	1	S	758793	Caballeronia insecticola
0.01	2	0	F	506	Alcaligenaceae
0.00	1	0	G	1472344	Basilea
0.00	1	0	S	1472345	Basilea psittacipulmonis
0.00	1	1	S1	1072685	Basilea psittacipulmonis DSM 24701
0.00	1	0	G	1921582	Orrella
0.00	1	1	S	1851544	Orrella dioscoreae
0.00	1	0	F	80864	Comamonadaceae
0.00	1	0	G	80865	Delftia
0.00	1	1	S	80866	Delftia acidovorans
0.00	1	0	F	2975441	Sphaerotilaceae
0.00	1	0	G	644355	Inhella
0.00	1	1	S	392593	Inhella inkyongensis
0.01	3	0	O	32003	Nitrosomonadales
0.01	2	0	F	206379	Nitrosomonadaceae
0.01	2	1	G	914	Nitrosomonas
0.00	1	1	S	44577	Nitrosomonas ureae
0.00	1	0	F	32011	Methylophilaceae
0.00	1	0	G	2872156	Methyloradius
0.00	1	1	S	2778876	Methyloradius palustris
0.01	2	0	O	206351	Neisseriales
0.01	2	0	F	481	Neisseriaceae
0.00	1	0	G	71	Simonsiella
0.00	1	1	S	72	Simonsiella muelleri
0.00	1	0	G	482	Neisseria
0.00	1	1	S	1931275	Neisseria dumasiana
0.00	1	0	O	206389	Rhodocyclales
0.00	1	0	F	2008795	Azonexaceae
0.00	1	0	G	88875	Ferribacterium
0.00	1	1	S	76259	Ferribacterium limneticum
0.17	59	0	D1	1783270	FCB group
0.17	58	0	D2	68336	Bacteroidetes/Chlorobi group
0.17	58	0	P	976	Bacteroidota
0.10	35	0	C	117743	Flavobacteriia
0.10	35	0	O	200644	Flavobacteriales
0.08	27	1	F	49546	Flavobacteriaceae
0.03	10	0	G	237	Flavobacterium
0.01	5	0	G1	196869	unclassified Flavobacterium
0.00	1	1	S	2746225	Flavobacterium sp. K5-23
0.00	1	1	S	2986837	Flavobacterium sp. N502536
0.00	1	1	S	1179672	Flavobacterium sp. KBS0721
0.00	1	1	S	3003262	Flavobacterium sp. IMCC36791
0.00	1	1	S	2986831	Flavobacterium sp. N2270
0.01	2	2	S	1751056	Flavobacterium ammonificans
0.00	1	0	S	55197	Flavobacterium branchiophilum
0.00	1	1	S1	1034807	Flavobacterium branchiophilum FL-15
0.00	1	1	S	1784713	Flavobacterium arcticum
0.00	1	1	S	2502784	Flavobacterium cerinum
0.01	4	0	G	104267	Tenacibaculum
0.01	2	1	S	107401	Tenacibaculum maritimum
0.00	1	1	S1	1349785	Tenacibaculum maritimum NCIMB 2154
0.00	1	1	S	104270	Tenacibaculum ovolyticum
0.00	1	1	S	669041	Tenacibaculum dicentrarchi
0.01	3	0	G	261827	Algibacter
0.01	2	0	G1	2615009	unclassified Algibacter
0.00	1	1	S	2686365	Algibacter sp. L1A34
0.00	1	1	S	2686366	Algibacter sp. L3A6
0.00	1	1	S	1736674	Algibacter alginicilyticus
0.01	2	0	G	52959	Polaribacter
0.00	1	0	G1	196858	unclassified Polaribacter
0.00	1	1	S	1896175	Polaribacter sp. KT 15
0.00	1	1	S	1908341	Polaribacter litorisediminis
0.00	1	0	G	290174	Aquimarina
0.00	1	0	G1	2627091	unclassified Aquimarina
0.00	1	1	S	1714849	Aquimarina sp. AD10
0.00	1	0	G	49277	Psychroserpens
0.00	1	0	G1	2615011	unclassified Psychroserpens
0.00	1	1	S	2932268	Psychroserpens sp. MSW6
0.00	1	0	G	1649495	Seonamhaeicola
0.00	1	0	G1	2622645	unclassified Seonamhaeicola
0.00	1	1	S	1936081	Seonamhaeicola sp. S2-3
0.00	1	0	G	83612	Psychroflexus
0.00	1	0	G1	196864	unclassified Psychroflexus
0.00	1	1	S	2777186	Psychroflexus sp. ALD_RP9
0.00	1	1	G	104264	Cellulophaga
0.00	1	0	G	292691	Gramella
0.00	1	1	S	279359	Gramella echinicola
0.00	1	0	G	358023	Lutibacter
0.00	1	0	G1	2626258	unclassified Lutibacter
0.00	1	1	S	2918453	Lutibacter sp. A80
0.02	7	0	F	2762318	Weeksellaceae
0.01	5	0	F1	2782232	Chryseobacterium group
0.01	4	0	G	59732	Chryseobacterium
0.00	1	1	S	2956784	Chryseobacterium paludis
0.00	1	1	S	254	Chryseobacterium indoltheticum
0.00	1	1	S	1813611	Chryseobacterium cucumeris
0.00	1	1	S	651561	Chryseobacterium arthrosphaerae
0.00	1	0	G	2782229	Epilithonimonas
0.00	1	1	S	2487072	Epilithonimonas vandammei
0.00	1	0	G	34084	Riemerella
0.00	1	1	S	34085	Riemerella anatipestifer
0.00	1	0	G	2766734	Faecalibacter
0.00	1	1	S	2898187	Faecalibacter bovis
0.00	1	0	F	39782	Blattabacteriaceae
0.00	1	0	G	34098	Blattabacterium
0.00	1	0	G1	2647581	unclassified Blattabacterium
0.00	1	0	S	367806	Blattabacterium sp. (Blatta orientalis)
0.00	1	1	S1	1072467	Blattabacterium sp. (Blatta orientalis) str. Tarazona
0.03	9	0	C	200643	Bacteroidia
0.02	8	0	O	171549	Bacteroidales
0.01	5	0	F	815	Bacteroidaceae
0.01	5	4	G	816	Bacteroides
0.00	1	0	S	151276	Bacteroides coprosuis
0.00	1	1	S1	679937	Bacteroides coprosuis DSM 18011
0.01	2	0	F	171552	Prevotellaceae
0.01	2	0	G	838	Prevotella
0.00	1	1	S	28131	Prevotella intermedia
0.00	1	1	S	28135	Prevotella oris
0.00	1	0	F	1853231	Odoribacteraceae
0.00	1	0	G	574697	Butyricimonas
0.00	1	1	S	544645	Butyricimonas virosa
0.00	1	0	O	1970189	Marinilabiliales
0.00	1	0	F	1573805	Marinifilaceae
0.00	1	0	G	2060722	Labilibaculum
0.00	1	1	S	1717717	Labilibaculum antarcticum
0.02	8	0	C	768503	Cytophagia
0.02	8	0	O	768507	Cytophagales
0.01	4	0	F	563798	Cyclobacteriaceae
0.01	2	0	G	246875	Algoriphagus
0.01	2	0	G1	2641541	unclassified Algoriphagus
0.00	1	1	S	2705473	Algoriphagus sp. NBT04N3
0.00	1	1	S	3015169	Algoriphagus sp. TR-M9
0.01	2	0	G	390846	Echinicola
0.01	2	2	S	2591634	Echinicola soli
0.01	2	0	F	1853232	Hymenobacteraceae
0.01	2	0	G	89966	Hymenobacter
0.00	1	1	S	497967	Hymenobacter tibetensis
0.00	1	1	S	1385715	Hymenobacter qilianensis
0.00	1	0	F	89373	Cytophagaceae
0.00	1	0	G	107	Spirosoma
0.00	1	1	S	2057025	Spirosoma pollinicola
0.00	1	0	F	2896860	Spirosomaceae
0.00	1	0	G	332157	Larkinella
0.00	1	0	G1	2620233	unclassified Larkinella
0.00	1	1	S	2907205	Larkinella sp. IE-0392
0.01	5	0	C	117747	Sphingobacteriia
0.01	5	0	O	200666	Sphingobacteriales
0.01	5	0	F	84566	Sphingobacteriaceae
0.01	2	0	G	28453	Sphingobacterium
0.00	1	1	S	258	Sphingobacterium spiritivorum
0.00	1	0	G1	2609468	unclassified Sphingobacterium
0.00	1	1	S	2713573	Sphingobacterium sp. DR205
0.01	2	0	G	84567	Pedobacter
0.00	1	1	S	2605747	Pedobacter aquae
0.00	1	0	G1	2628915	unclassified Pedobacter
0.00	1	1	S	2482728	Pedobacter sp. G11
0.00	1	0	G	423349	Mucilaginibacter
0.00	1	1	S	2305508	Mucilaginibacter celer
0.00	1	0	C	1853228	Chitinophagia
0.00	1	0	O	1853229	Chitinophagales
0.00	1	0	F	563835	Chitinophagaceae
0.00	1	0	G	79328	Chitinophaga
0.00	1	1	S	2725414	Chitinophaga oryzae
0.00	1	0	P	142182	Gemmatimonadota
0.00	1	0	C	219685	Gemmatimonadetes
0.00	1	0	O	219686	Gemmatimonadales
0.00	1	0	F	219687	Gemmatimonadaceae
0.00	1	0	G	1706036	Gemmatirosa
0.00	1	1	S	861299	Gemmatirosa kalamazoonensis
0.04	13	0	P	29547	Campylobacterota
0.04	13	0	C	3031852	Epsilonproteobacteria
0.04	13	0	O	213849	Campylobacterales
0.02	7	0	F	2808963	Arcobacteraceae
0.01	5	0	G	2321111	Aliarcobacter
0.01	2	2	S	28198	Aliarcobacter cryaerophilus
0.00	1	1	S	28197	Aliarcobacter butzleri
0.00	1	1	S	255507	Aliarcobacter cibarius
0.00	1	1	S	1935204	[Arcobacter] porcinus
0.00	1	0	G	28196	Arcobacter
0.00	1	0	S	1278212	Arcobacter suis
0.00	1	1	S1	663365	Arcobacter suis CECT 7833
0.00	1	0	G	2321187	Poseidonibacter
0.00	1	1	S	1904463	Poseidonibacter lekithochrous
0.01	4	0	F	72294	Campylobacteraceae
0.01	4	1	G	194	Campylobacter
0.00	1	0	S	201	Campylobacter lari
0.00	1	1	S1	1388749	Campylobacter lari NCTC 11845
0.00	1	1	S	827	Campylobacter ureolyticus
0.00	1	1	S	1780362	Campylobacter geochelonis
0.00	1	0	F	72293	Helicobacteraceae
0.00	1	0	G	209	Helicobacter
0.00	1	1	S	37372	Helicobacter bilis
0.00	1	0	F	2771471	Thiovulaceae
0.00	1	0	G	202746	Sulfurimonas
0.00	1	1	S	2590551	Sulfurimonas marina
0.02	6	0	P	203691	Spirochaetota
0.02	6	0	C	203692	Spirochaetia
0.01	3	0	O	136	Spirochaetales
0.01	3	2	F	1643685	Borreliaceae
0.00	1	0	G	138	Borrelia
0.00	1	1	S	2756107	Borrelia puertoricensis
0.01	2	0	O	1643686	Brachyspirales
0.01	2	0	F	143786	Brachyspiraceae
0.01	2	0	G	29521	Brachyspira
0.00	1	1	S	52584	Brachyspira pilosicoli
0.00	1	0	S	84378	Brachyspira murdochii
0.00	1	1	S1	526224	Brachyspira murdochii DSM 12563
0.00	1	0	O	1643688	Leptospirales
0.00	1	0	F	170	Leptospiraceae
0.00	1	0	G	171	Leptospira
0.00	1	1	S	28182	Leptospira noguchii
0.01	5	0	P	3018035	Bdellovibrionota
0.01	5	0	C	3031418	Bdellovibrionia
0.01	5	0	O	213481	Bdellovibrionales
0.01	5	0	F	213483	Pseudobdellovibrionaceae
0.01	5	0	G	958	Bdellovibrio
0.01	5	0	G1	2633795	unclassified Bdellovibrio
0.01	5	5	S	2748865	Bdellovibrio sp. KM01
0.01	5	0	P	200940	Thermodesulfobacteriota
0.01	2	0	C	3024418	Desulfobacteria
0.01	2	0	O	213118	Desulfobacterales
0.00	1	0	F	2931039	Desulfococcaceae
0.00	1	0	G	45654	Desulfonema
0.00	1	1	S	45656	Desulfonema limicola
0.00	1	0	F	3031624	Desulfosarcinaceae
0.00	1	0	G	2299	Desulfosarcina
0.00	1	1	S	947919	Desulfosarcina widdelii
0.01	2	0	C	3031449	Desulfovibrionia
0.01	2	0	O	213115	Desulfovibrionales
0.01	2	0	F	194924	Desulfovibrionaceae
0.00	1	0	G	41707	Lawsonia
0.00	1	1	S	29546	Lawsonia intracellularis
0.00	1	0	G	2035811	Pseudodesulfovibrio
0.00	1	1	S	463192	Pseudodesulfovibrio tunisiensis
0.00	1	0	C	3031451	Desulfobulbia
0.00	1	0	O	3024411	Desulfobulbales
0.00	1	0	F	2886822	Desulfocapsaceae
0.00	1	0	G	2886823	Desulfosediminicola
0.00	1	1	S	2569541	Desulfosediminicola flagellatus
0.01	4	0	D1	1783257	PVC group
0.01	3	0	P	203682	Planctomycetota
0.01	2	0	C	203683	Planctomycetia
0.00	1	0	O	2691354	Pirellulales
0.00	1	0	F	2691357	Pirellulaceae
0.00	1	0	G	2795973	Stieleria
0.00	1	1	S	2527979	Stieleria neptunia
0.00	1	0	O	2691356	Isosphaerales
0.00	1	0	F	1763524	Isosphaeraceae
0.00	1	0	G	1763521	Paludisphaera
0.00	1	1	S	1387353	Paludisphaera borealis
0.00	1	0	C	2897345	Candidatus Uabimicrobiia
0.00	1	0	O	2897347	Candidatus Uabimicrobiales
0.00	1	0	F	2897348	Candidatus Uabimicrobiaceae
0.00	1	0	G	2897349	Candidatus Uabimicrobium
0.00	1	1	S	2596890	Candidatus Uabimicrobium amorphum
0.00	1	0	P	74201	Verrucomicrobiota
0.00	1	0	C	414999	Opitutae
0.00	1	0	O	415000	Opitutales
0.00	1	0	F	134623	Opitutaceae
0.00	1	0	G	178440	Opitutus
0.00	1	0	G1	2649488	unclassified Opitutus
0.00	1	1	S	1882749	Opitutus sp. GAS368
0.01	2	0	P	32066	Fusobacteriota
0.01	2	0	C	203490	Fusobacteriia
0.01	2	0	O	203491	Fusobacteriales
0.00	1	0	F	203492	Fusobacteriaceae
0.00	1	0	G	848	Fusobacterium
0.00	1	0	S	849	Fusobacterium gonidiaformans
0.00	1	1	S1	469615	Fusobacterium gonidiaformans ATCC 25563
0.00	1	0	F	1129771	Leptotrichiaceae
0.00	1	1	G	32067	Leptotrichia
0.00	1	0	P	200918	Thermotogota
0.00	1	0	C	188708	Thermotogae
0.00	1	0	O	2419	Thermotogales
0.00	1	0	F	188709	Thermotogaceae
0.00	1	0	G	2335	Thermotoga
0.00	1	0	S	93929	Thermotoga petrophila
0.00	1	1	S1	390874	Thermotoga petrophila RKU-1
0.00	1	0	D1	2498710	Caldisericota/Cryosericota group
0.00	1	0	P	67814	Caldisericota
0.00	1	0	C	693071	Caldisericia
0.00	1	0	O	693072	Caldisericales
0.00	1	0	F	693073	Caldisericaceae
0.00	1	0	G	693074	Caldisericum
0.00	1	0	S	693075	Caldisericum exile
0.00	1	1	S1	511051	Caldisericum exile AZM16c01
0.00	1	0	P	200930	Deferribacterota
0.00	1	0	C	68337	Deferribacteres
0.00	1	0	O	191393	Deferribacterales
0.00	1	0	F	2945020	Mucispirillaceae
0.00	1	0	G	248038	Mucispirillum
0.00	1	0	S	248039	Mucispirillum schaedleri
0.00	1	1	S1	1379858	Mucispirillum schaedleri ASF457
0.00	1	0	P	200783	Aquificota
0.00	1	0	C	187857	Aquificae
0.00	1	0	O	32069	Aquificales
0.00	1	0	F	224027	Hydrogenothermaceae
0.00	1	0	G	182899	Persephonella
0.00	1	0	S	309805	Persephonella marina
0.00	1	1	S1	123214	Persephonella marina EX-H1
0.02	8	0	D	2157	Archaea
0.01	5	0	P	28890	Euryarchaeota
0.01	4	0	P1	2290931	Stenosarchaea group
0.01	2	0	C	183963	Halobacteria
0.01	2	0	O	2235	Halobacteriales
0.01	2	0	F	1963268	Haloarculaceae
0.00	1	0	G	63743	Natronomonas
0.00	1	1	S	1710540	Natronomonas salina
0.00	1	0	G	1542963	Halapricum
0.00	1	1	S	2841257	Halapricum desulfuricans
0.01	2	0	C	224756	Methanomicrobia
0.01	2	0	O	94695	Methanosarcinales
0.01	2	0	F	2206	Methanosarcinaceae
0.01	2	0	G	2207	Methanosarcina
0.00	1	1	S	2208	Methanosarcina barkeri
0.00	1	0	G1	2644672	unclassified Methanosarcina
0.00	1	1	S	1434103	Methanosarcina sp. WWM596
0.00	1	0	P1	2283794	Methanomada group
0.00	1	0	C	183925	Methanobacteria
0.00	1	0	O	2158	Methanobacteriales
0.00	1	0	F	2159	Methanobacteriaceae
0.00	1	0	G	2160	Methanobacterium
0.00	1	1	S	877455	Methanobacterium lacus
0.01	3	0	D1	1783275	TACK group
0.01	3	0	P	28889	Thermoproteota
0.01	3	0	C	183924	Thermoprotei
0.01	2	0	O	2281	Sulfolobales
0.01	2	1	F	118883	Sulfolobaceae
0.00	1	0	G	12914	Acidianus
0.00	1	0	G1	2629519	unclassified Acidianus
0.00	1	1	S	2886040	Acidianus sp. HS-5
0.00	1	0	O	2856582	Thermofilales
0.00	1	0	F	114378	Thermofilaceae
0.00	1	0	G	2856573	Infirmifilum
0.00	1	1	S	1550241	Infirmifilum uzonense
0.01	4	0	D	10239	Viruses
0.01	2	0	D1	2731341	Duplodnaviria
0.01	2	0	K	2731360	Heunggongvirae
0.01	2	0	P	2731618	Uroviricota
0.01	2	0	C	2731619	Caudoviricetes
0.00	1	0	O	1978007	Crassvirales
0.00	1	0	F	2942964	Intestiviridae
0.00	1	0	F1	2942972	Crudevirinae
0.00	1	0	G	2948652	Carjivirus
0.00	1	0	S	2955583	Carjivirus hominis
0.00	1	1	S1	2986399	uncultured phage cr99_1
0.00	1	0	F	2560065	Herelleviridae
0.00	1	0	F1	2560081	Twortvirinae
0.00	1	0	G	2732969	Baoshanvirus
0.00	1	0	S	2734046	Baoshanvirus BS1
0.00	1	1	S1	2126734	Staphylococcus phage phiSA_BS1
0.00	1	0	C	2840056	Naldaviricetes
0.00	1	0	O	2840070	Lefavirales
0.00	1	0	F	1511852	Nudiviridae
0.00	1	0	G	1511853	Alphanudivirus
0.00	1	1	S	432587	Gryllus bimaculatus nudivirus
0.00	1	0	D1	2732004	Varidnaviria
0.00	1	0	K	2732005	Bamfordvirae
0.00	1	0	P	2732007	Nucleocytoviricota
0.00	1	0	C	2732525	Pokkesviricetes
0.00	1	0	O	2732527	Chitovirales
0.00	1	0	F	10240	Poxviridae
0.00	1	0	F1	10284	Entomopoxvirinae
0.00	1	0	G	10286	Betaentomopoxvirus
0.00	1	1	S	10288	Choristoneura biennis entomopoxvirus
