## Supplementary File 5: Table of primers for "SeqVerify: An accessible analysis tool for cell line genomic integrity, contamination, and gene editing outcomes"

Serial_Number	Name	Sequence(5'–3')
MPS002	DDX4_3'_fwd	AGGCTGAACACCGCCTTTAT
MPS005	DDX4_5'_rev	CCATTGAGTACAGAGCTCCCATC
MPS021	REC8_rev	TAGAAGTGGCCGGTTTCCTG
MPS023	REC8_outer_5'	ACTTCTCCCATCCCCAGGTC
MPS024	REC8_outer_rev	GCCACCACACCATACATTTCAATC
MPS086	FP_rev	TCCTCGCCCTTGCTCACCAT
MPS106	T2A_rev	ACCGCATGTTAGCAGACTTC
MPS110	NANOS3_F	GGGGCCAGTCTAACTAGGTGTG
MPS175	NANOS3_outer_R	CGGGGTAGGAATGTGGACTG
MPS178	FP_3'_fwd	CATGGACGAGCTGTACAAGTAA
MPS215	NPM2_3'	TGCATTCAGACACAGGTGGA
MPS216	NPM2_5'_outer	gcacctgATAAGAATATTGATAGTTC
MPS449	DDX4_inner_F	CTTTGAGTCCTTGCTCTCAGTCT
MPS489	SYCP3_outer_5'	TGTCGAAATCTTCTGCCTGTGT
MPS490	SYCP3_outer_3'	ACCATTCACTCTTAACATCATGGA
